# Experimentally determined long intrinsically disordered protein regions are now abundant in the Protein Data Bank

**DOI:** 10.1101/2020.02.17.952028

**Authors:** Alexander Miguel Monzon, Marco Necci, Federica Quaglia, Ian Walsh, Damiano Piovesan, Giuseppe Zanotti, Silvio C. E. Tosatto

## Abstract

Intrinsically disordered protein regions are commonly defined from missing electron density in X-ray structures. Experimental evidence for long disorder regions (LDRs) of at least 30 residues was so far limited to a less than a thousand manually curated proteins. Here, we describe a comprehensive and large-scale analysis of experimental LDRs for 3,133 unique proteins, demonstrating an increasing coverage of intrinsic disorder in the Protein Data Bank (PDB) in the last decade. The results suggest that long missing residue regions are a good quality source to annotate intrinsically disordered regions and perform functional analysis in large data sets. The consensus approach used to define LDRs allows to evaluate context dependent disorder and provide a common definition at the protein level.
